# Predicting T Cell Receptor Functionality against Mutant Epitopes

**DOI:** 10.1101/2023.05.10.540189

**Authors:** Emilio Dorigatti, Felix Drost, Adrian Straub, Philipp Hilgendorf, Karolin I. Wagner, Bernd Bischl, Dirk H. Busch, Kilian Schober, Benjamin Schubert

**Affiliations:** Department of Statistics, Ludwig Maximilian Universität, Munich, Germany; Institute of Computational Biology, Helmholtz Zentrum München — German Research Center for Environmental Health, Neuherberg, Germany; Munich Center for Machine Learning (MCML); School of Life Sciences Weihenstephan, Technical University of Munich, Munich, Germany; Institute for Medical Microbiology, Immunology, and Hygiene, Technical University of Munich, Munich, Germany; Mikrobiologisches Institut–Klinische Mikrobiologie, Immunologie und Hygiene, Universitätsklinikum Erlangen, Friedrich-Alexander-Universität Erlangen-Nürnberg, Erlangen, Germany; German Center for Infection Research, Deutschen Zentrum für Infektionsforschung (DZIF), Partner Site Munich, Munich, Germany; Medical Immunology Campus Erlangen, Friedrich-Alexander-Universität (FAU) Erlangen-Nürnberg, Schlossplatz 1, Erlangen, Germany; Department of Mathematics, Technical University of Munich, Garching bei München, Germany

## Abstract

Cancer cells or pathogens can escape recognition by T cell receptors (TCRs) through mutations of immunogenic epitopes. TCR cross-reactivity, i.e., recognition of multiple epitopes with sequence similarities, can be a factor to counteract such mutational escape. However, cross-reactivity of cell-based immunotherapies may also cause severe side effects when self-antigens are targeted. Therefore, the ability to predict the effect of mutations in the epitope sequence on T cell functionality *in silico* would greatly benefit the safety and effectiveness of newly-developed immunotherapies and vaccines. We here present “Predicting T cell Epitope-specific Activation against Mutant versions” (P-TEAM), a Random Forest-based model which predicts the effect of point mutations of an epitope on T cell functionality. We first trained and tested P-TEAM on a comprehensive dataset of 36 unique murine TCRs in response to systematic single-amino acid mutations of their target epitope (representing 5.472 unique TCR-epitope interactions). The model was able to classify T cell reactivities, corresponding to *in vivo* recruitment of T cells, and quantitatively predict T cell functionalities for unobserved single-point mutated altered peptide ligands (APLs), or even unseen TCRs, with consistently high performance. Further, we present an active learning framework to guide experimental design for assessing TCR functionality against novel epitopes, minimizing primary data acquisition costs. Finally, we applied P-TEAM to a novel dataset of 7 human TCRs reactive to the tumor neoantigen VPSVWRSSL. We observed a similarly robust performance for these human TCRs as for the murine TCRs recognizing SIINFEKL, thus providing evidence that our approach is applicable to therapeutically relevant TCRs as well as across species. Overall, P-TEAM provides an effective computational tool to study T cell responses against mutated epitopes.
