## Supplementary Data 3 for "Predicting T Cell Receptor Functionality against Mutant Epitopes"

### Sheet: Individual APL screening
Peptide ID	Mutated_position	Mutated AA	Peptide	R21	R23	R24	R25	R26	R27	R28
1	VPSVWRSSL	0	VPSVWRSSL	60.2	59.25	54.4	80.55	61.2	16.25	38.4
2	1	R	RPSVWRSSL	32.1	51.65	44.7	36.9	8.095	5.785	41.6		1_R
3	1	A	APSVWRSSL	1.195	59.15	30.15	16.4	1.94	1.43	43.8		1_A
4	1	S	SPSVWRSSL	3.89	58.3	34.5	23.4	2.015	1.16	45.55		1_S
5	1	K	KPSVWRSSL	0.98	39.2	46.05	25.2	4.17	3.87	49.35		1_K
6	1	H	HPSVWRSSL	0.885	50.2	28.45	26.05	7.235	5.515	41		1_H
7	1	Y	YPSVWRSSL	12.65	60.4	21.2	25.65	17.9	10.105	43		1_Y
8	1	T	TPSVWRSSL	9.29	60.4	47.65	24.95	15.3	9.45	40.6		1_T
9	1	M	MPSVWRSSL	28.2	60.95	18.25	35.4	28.85	13.15	37.1		1_M
10	1	G	GPSVWRSSL	54.25	60.15	43.35	17.45	52.15	15	41		1_G
11	1	Q	QPSVWRSSL	29.3	60.8	31.45	32.9	18.35	10.2	42.05		1_Q
12	1	I	IPSVWRSSL	51	62.45	28.05	54.85	60	16.35	36.5		1_I
13	1	L	LPSVWRSSL	45	60.4	15.1	33.65	31.45	12.55	38		1_L
14	1	F	FPSVWRSSL	3.325	54.45	11.2	15.75	1.915	1.67	35.8		1_F
15	1	N	NPSVWRSSL	1.64	58.35	34.1	36.45	7.3	4.73	43		1_N
16	1	W	WPSVWRSSL	1.345	58.6	24.9	23.15	3.675	3.085	40.5		1_W
17	1	C	CPSVWRSSL	26.85	61.05	43.6	57.75	31.45	13.85	44.75		1_C
18	1	E	EPSVWRSSL	6.63	58.8	15.4	36.5	10.7	8.615	41.75		1_E
19	3	R	VPRVWRSSL	10.9	55	3.735	3.8	20.5	11.85	3.685		3_R
20	3	A	VPAVWRSSL	47.2	63.45	0.96	42.5	38.9	14	2.5		3_A
21	3	H	VPHVWRSSL	50.15	64.85	1.79	52.8	70.15	12.7	36.7		3_H
22	3	N	VPNVWRSSL	62.85	59.5	18.35	66.65	68.4	15.45	46.75		3_N
23	3	M	VPMVWRSSL	53.7	61.2	1.265	35.05	40.3	13.95	5.315		3_M
24	3	Q	VPQVWRSSL	18.4	61.8	1.72	20.65	19.6	8.27	7.96		3_Q
25	3	Y	VPYVWRSSL	14.9	31.9	3.62	9.385	46.9	13.3	22.6		3_Y
26	3	K	VPKVWRSSL	15.55	61.4	14.25	3.505	5.31	5.25	6.59		3_K
27	3	T	VPTVWRSSL	43.25	58.25	59.3	73.05	27.05	15.25	45.75		3_T
28	3	I	VPIVWRSSL	12.95	60.8	44.65	16.55	37.85	15.45	14.15		3_I
29	3	D	VPDVWRSSL	52.45	53.8	17.05	68.8	67.9	13.7	5.885		3_D
31	3	V	VPVVWRSSL	14.525	61.175	18.4	20.1	27.675	11.925	8.7625		3_V
32	3	F	VPFVWRSSL	6.205	45.65	2.505	3.34	7.145	5.755	34.65		3_F
33	3	L	VPLVWRSSL	41.2	62.75	3.755	11.35	34.7	13.7	1.25		3_L
34	3	G	VPGVWRSSL	52.75	63.75	9.045	49.85	53.85	14.85	10.5		3_G
35	3	E	VPEVWRSSL	44.35	61.65	23.05	17.65	26.45	11.25	5.43		3_E
36	3	W	VPWVWRSSL	17.45	48.35	22.85	69.3	46.6	14.45	52.3		3_W
37	3	P	VPPVWRSSL	21.55	61.9	21.8	15.55	5.45	4.33	7.44		3_P
38	3	C	VPCVWRSSL	62.7	60.2	27.15	79.15	64.2	14.8	39.25		3_C
39	4	P	VPSPWRSSL	58.1	18.75	61.55	66.2	2.845	5.455	15.15		4_P
40	4	Q	VPSQWRSSL	2.915	16	47.65	1.535	2.525	3.72	0.2835		4_Q
41	4	K	VPSKWRSSL	1.265	3.285	49.15	1.84	10.5	9.05	0.3		4_K
42	4	S	VPSSWRSSL	40.1	19.45	56.55	4.76	21.8	12.85	2.86		4_S
43	4	G	VPSGWRSSL	2.425	8.775	54.65	1.165	3.07	3.485	4.395		4_G
44	4	E	VPSEWRSSL	4.075	12.35	7.085	5.3	3.475	5.96	0.965		4_E
45	4	T	VPSTWRSSL	53.05	39.55	41.45	44.1	33.9	14.5	10.645		4_T
46	4	A	VPSAWRSSL	54.8	25	59.4	54.85	20.15	11.85	18.25		4_A
47	4	R	VPSRWRSSL	4.99	17.25	58.25	0.625	2.61	4.465	0.485		4_R
48	4	L	VPSLWRSSL	2.065	37.7	23.05	4.665	64.25	14.2	5.94		4_L
49	4	H	VPSHWRSSL	8.935	11.45	57.55	21.6	20.3	11.75	0.455		4_H
50	4	N	VPSNWRSSL	14.7	13.35	51.65	2.36	25.5	13.25	5.23		4_N
51	4	D	VPSDWRSSL	7.855	1.375	28.75	2.945	3.085	3.715	0.365		4_D
52	4	M	VPSMWRSSL	27.3	17.2	35	5.95	38.2	15.05	0.57		4_M
53	4	I	VPSIWRSSL	55.55	42.7	50.6	60.65	54.35	18.05	34.15		4_I
55	4	F	VPSFWRSSL	16.3	20.15	14.95	14.25	66.65	14.2	0.8		4_F
56	4	Y	VPSYWRSSL	13	22.35	34.6	16.35	65.4	15.35	0.89		4_Y
57	4	W	VPSWWRSSL	19.55	5.055	16.95	0.635	17.05	12.3	0.95		4_W
58	4	C	VPSCWRSSL	62.2	53.9	53.25	69.15	37.55	15	7.55		4_C
59	5	P	VPSVPRSSL	18	10.725	15.95	1.25	1.525	1.64	0.255		5_P
60	5	H	VPSVHRSSL	34.95	4.7	1.28	0.455	4.66	4.155	0.335		5_H
61	5	G	VPSVGRSSL	0.675	1.26	1.13	0.425	1.265	0.405	0.285		5_G
62	5	K	VPSVKRSSL	1.28	5.17	7.865	0.985	1.345	0.65	0.32		5_K
63	5	R	VPSVRRSSL	1.52	12.9	4.945	1.365	4.925	5.365	0.655		5_R
64	5	T	VPSVTRSSL	3.99	12.75	2.535	2.08	2.29	1.555	0.285		5_T
65	5	S	VPSVSRSSL	3.285	7	4.29	1.05	2	1.51	0.57		5_S
66	5	Q	VPSVQRSSL	14.2	22.6	5.635	25.35	12.85	8.805	1.145		5_Q
68	5	V	VPSVVRSSL	5.5125	14.2625	3.8725	2.905	20.6875	10.76	0.535		5_V
69	5	A	VPSVARSSL	6.38	6.745	1.955	1.035	13.3	9.705	0.235		5_A
70	5	I	VPSVIRSSL	21.85	4.87	4.845	1	2.775	2.55	0.32		5_I
71	5	L	VPSVLRSSL	3.395	1.035	0.535	2.01	1.21	1.86	0.285		5_L
72	5	N	VPSVNRSSL	1.015	1.925	0.54	0.53	0.995	0.715	0.44		5_N
73	5	M	VPSVMRSSL	0.325	2.535	0.47	0.73	1.015	1.43	0.19		5_M
74	5	E	VPSVERSSL	0.37	3.69	0.525	1.98	1.06	0.39	0.31		5_E
75	5	Y	VPSVYRSSL	28.35	53.75	12	38	4.56	4.765	38.3		5_Y
76	5	F	VPSVFRSSL	33.95	51.5	1.19	0.545	5.39	9.305	0.555		5_F
77	5	D	VPSVDRSSL	0.52	5.375	0.57	1.085	1.01	0.545	0.305		5_D
78	5	C	VPSVCRSSL	0.825	6.29	0.415	4.32	1.04	1.95	0.755		5_C
79	6	K	VPSVWKSSL	51.1	53.85	38.15	75.15	35.85	14.65	42.05		6_K
80	6	H	VPSVWHSSL	25.85	46.65	0.87	77.6	3.085	2.91	13.2		6_H
81	6	G	VPSVWGSSL	1.215	2.52	0.5	65	1.075	0.49	0.2		6_G
82	6	P	VPSVWPSSL	0.57	1.28	0.45	48.15	1.21	0.51	0.275		6_P
83	6	T	VPSVWTSSL	37.2	9.735	4.065	82.1	14.9	9.095	0.35		6_T
84	6	S	VPSVWSSSL	6.155	5.99	0.59	71.8	1.045	0.425	0.37		6_S
85	6	Q	VPSVWQSSL	18.25	18.5	1.125	81	1.58	1.1	7.005		6_Q
86	6	N	VPSVWNSSL	6.295	17.4	1.31	76.05	2.46	2.835	0.3		6_N
88	6	V	VPSVWVSSL	4.5475	8.19	4.4875	73.525	8.4125	6.3475	0.37		6_V
89	6	I	VPSVWISSL	34.8	1.2	0.59	80.25	2.49	1.74	0.365		6_I
90	6	L	VPSVWLSSL	17.7	4.47	4.895	76.4	1.06	0.525	0.32		6_L
91	6	A	VPSVWASSL	16.65	20.35	2.99	72.25	12.8	8.29	1.19		6_A
92	6	F	VPSVWFSSL	17.8	9.525	0.79	76.25	0.94	0.625	11.2		6_F
93	6	M	VPSVWMSSL	48.25	19.6	1.665	82.25	10.25	7.075	10.4		6_M
94	6	Y	VPSVWYSSL	18.1	30.4	7.99	71.35	18.35	9.935	0.605		6_Y
95	6	W	VPSVWWSSL	1.065	2.56	0.6	57.8	1.19	0.93	0.22		6_W
96	6	E	VPSVWESSL	1.325	4.605	0.455	22.45	1.28	0.915	0.355		6_E
97	7	T	VPSVWRTSL	24.2	27.85	6.14	45.95	11.65	9.25	0.69		7_T
98	7	H	VPSVWRHSL	60.85	58.9	9.71	77.85	60.75	14.55	1.055		7_H
99	7	Q	VPSVWRQSL	57.1	63.05	9.515	82.55	55.7	14.35	0.465		7_Q
101	7	V	VPSVWRVSL	58.5	56.575	32.2	82.325	56.375	15.1	5.4625		7_V
102	7	N	VPSVWRNSL	60.95	57.25	21.4	83.95	56.75	14.3	0.685		7_N
103	7	L	VPSVWRLSL	51.2	61.5	2.97	78.65	50.75	13.7	1.96		7_L
104	7	M	VPSVWRMSL	52.7	62.4	13.3	80.2	53	14.1	6.2		7_M
105	7	I	VPSVWRISL	58.35	52.95	17.55	84.7	56.7	14.95	1.19		7_I
106	7	A	VPSVWRASL	59.55	62.75	19.2	82.8	61.1	15.95	5.84		7_A
107	7	R	VPSVWRRSL	54.75	49.75	6.975	82.3	57.9	14.35	2.85		7_R
108	7	P	VPSVWRPSL	50.85	62.35	16.9	72.55	55.05	15.3	18.4		7_P
109	7	K	VPSVWRKSL	53.1	37.4	8.2	79.2	47.05	14.05	0.8		7_K
110	7	G	VPSVWRGSL	59.45	57	37.85	82.45	59.5	15.65	0.385		7_G
111	7	E	VPSVWRESL	59.55	49.4	16.05	82.65	52.25	13.75	3.78		7_E
112	7	Y	VPSVWRYSL	60.85	60.2	49.7	79.85	48.95	14.75	20.1		7_Y
113	7	F	VPSVWRFSL	61.65	61.25	48.3	75	67.9	14.1	18.35		7_F
114	7	D	VPSVWRDSL	61.4	52.5	16.05	82.75	57.85	14.15	18.3		7_D
115	7	C	VPSVWRCSL	60	59.9	49.1	82.95	64	15.35	4.135		7_C
116	7	W	VPSVWRWSL	58.25	63.4	28.25	81.25	58.9	15.35	3.985		7_W
117	8	A	VPSVWRSAL	61.15	63.05	53.8	83.15	64.6	16.95	28.3		8_A
118	8	T	VPSVWRSTL	61.1	60.5	45.55	82.4	65	15.7	19.55		8_T
119	8	E	VPSVWRSEL	61.65	57.45	23.25	81.8	63.1	14.9	0.455		8_E
120	8	Q	VPSVWRSQL	58.95	50.45	20.15	81.75	61.75	15.85	1.94		8_Q
122	8	V	VPSVWRSVL	58.775	55.15	21.45	82.225	59.85	15.5	0.3525		8_V
123	8	P	VPSVWRSPL	59.85	55.75	57.05	80	59.1	15.35	5.785		8_P
124	8	K	VPSVWRSKL	60.45	36.4	20.35	79.95	61.45	16	6.745		8_K
125	8	I	VPSVWRSIL	60.15	33.85	7.29	80.9	60.25	14.2	7.13		8_I
126	8	H	VPSVWRSHL	60.85	60.6	40.1	81.1	62.05	16.45	2.915		8_H
127	8	M	VPSVWRSML	61.25	57.25	30.1	82.1	63.25	17.1	6.4		8_M
128	8	N	VPSVWRSNL	61.25	63.95	48	81.5	61.45	16.85	9.995		8_N
129	8	G	VPSVWRSGL	62.35	59.45	40.8	82.5	63.4	16.3	2.99		8_G
130	8	Y	VPSVWRSYL	59.85	58.75	59.6	80.9	61.45	16.45	2.92		8_Y
131	8	R	VPSVWRSRL	60.25	34.9	8.075	80.8	61.55	15.95	10.2		8_R
132	8	L	VPSVWRSLL	58.8	34.75	2.595	81.35	58.6	16.25	25.05		8_L
133	8	F	VPSVWRSFL	59.15	51.3	58.75	81.85	62.8	16.95	0.705		8_F
134	8	D	VPSVWRSDL	57.55	56.65	25.5	81.8	59.45	15.35	1.24		8_D
135	8	C	VPSVWRSCL	61.65	58	62.55	82.1	64.4	16.7	8.35		8_C
136	8	W	VPSVWRSWL	59.6	48.65	44.05	82.15	59.4	15.65	13.7		8_W
137	9	M	VPSVWRSSM	56.15	60.25	39.55	77.3	56.95	15.7	39		9_M
138	9	F	VPSVWRSSF	56.95	63.05	41.45	78.75	60.2	16.7	26.55		9_F
139	9	I	VPSVWRSSI	62.1	65.15	54.3	82.6	65.9	15.4	40.5		9_I
141	9	V	VPSVWRSSV	62.1	64.225	62.3	61.895	64.9	13.69	17.48		9_V

### Sheet: Positive control
Screening of JTPR stimulated PMA/Ionomycin
	Mean PC	Normalization Factor [TCR] (= 100/Mean_PC)
R21	78.5	1.27389
R23	68.2	1.46628
R24	72.1	1.38696
R25	92.7	1.07875
R26	76.05	1.31492
R27	27.7	3.61011
R28	58.1	1.72117

### Sheet: Normalized by PC
Peptide ID	Mutated_position	Mutated AA	Peptide	R21	R23	R24	R25	R26	R27	R28
1	VPSVWRSSL	0	VPSVWRSSL	76.6879	86.8768	75.4508	86.8932	80.4734	58.6643	66.0929
2	1	R	RPSVWRSSL	40.8917	75.7331	61.9972	39.8058	10.6443	20.8845	71.6007		1_R
3	1	A	APSVWRSSL	1.52229	86.7302	41.8169	17.6915	2.55095	5.16245	75.3873		1_A
4	1	S	SPSVWRSSL	4.95541	85.4839	47.8502	25.2427	2.64957	4.18773	78.3993		1_S
5	1	K	KPSVWRSSL	1.24841	57.478	63.8696	27.1845	5.48323	13.9711	84.9398		1_K
6	1	H	HPSVWRSSL	1.12739	73.607	39.4591	28.1014	9.51348	19.9097	70.568		1_H
7	1	Y	YPSVWRSSL	16.1146	88.563	29.4036	27.6699	23.5371	36.4801	74.0103		1_Y
8	1	T	TPSVWRSSL	11.8344	88.563	66.0888	26.9148	20.1183	34.1155	69.8795		1_T
9	1	M	MPSVWRSSL	35.9236	89.3695	25.3121	38.1877	37.9356	47.4729	63.8554		1_M
10	1	G	GPSVWRSSL	69.1083	88.1965	60.1248	18.8242	68.5733	54.1516	70.568		1_G
11	1	Q	QPSVWRSSL	37.3248	89.1496	43.62	35.4908	24.1289	36.8231	72.3752		1_Q
12	1	I	IPSVWRSSL	64.9682	91.5689	38.9043	59.1694	78.8955	59.0253	62.8227		1_I
13	1	L	LPSVWRSSL	57.3248	88.563	20.9431	36.2999	41.3544	45.3069	65.4045		1_L
14	1	F	FPSVWRSSL	4.23567	79.8387	15.534	16.9903	2.51808	6.02888	61.6179		1_F
15	1	N	NPSVWRSSL	2.08917	85.5572	47.2954	39.3204	9.59895	17.0758	74.0103		1_N
16	1	W	WPSVWRSSL	1.71338	85.9238	34.5354	24.973	4.83235	11.1372	69.7074		1_W
17	1	C	CPSVWRSSL	34.2038	89.5161	60.4716	62.2977	41.3544	50	77.0224		1_C
18	1	E	EPSVWRSSL	8.44586	86.217	21.3592	39.3743	14.0697	31.1011	71.8589		1_E
19	3	R	VPRVWRSSL	13.8854	80.6452	5.18031	4.09924	26.956	42.7798	6.34251		3_R
20	3	A	VPAVWRSSL	60.1274	93.0352	1.33148	45.8468	51.1506	50.5415	4.30293		3_A
21	3	H	VPHVWRSSL	63.8854	95.088	2.48266	56.9579	92.2419	45.8484	63.167		3_H
22	3	N	VPNVWRSSL	80.0637	87.2434	25.4508	71.8986	89.9408	55.7762	80.4647		3_N
23	3	M	VPMVWRSSL	68.4076	89.7361	1.75451	37.8101	52.9915	50.361	9.14802		3_M
24	3	Q	VPQVWRSSL	23.4395	90.6158	2.38558	22.2762	25.7725	29.8556	13.7005		3_Q
25	3	Y	VPYVWRSSL	18.9809	46.7742	5.0208	10.1241	61.67	48.0144	38.8985		3_Y
26	3	K	VPKVWRSSL	19.8089	90.0293	19.7642	3.78101	6.98225	18.9531	11.3425		3_K
27	3	T	VPTVWRSSL	55.0955	85.4106	82.2469	78.8026	35.5687	55.0542	78.7435		3_T
28	3	I	VPIVWRSSL	16.4968	89.1496	61.9279	17.8533	49.7699	55.7762	24.3546		3_I
29	3	D	VPDVWRSSL	66.8153	78.8856	23.6477	74.2179	89.2834	49.4585	10.1291		3_D
31	3	V	VPVVWRSSL	18.5032	89.6994	25.5201	21.6828	36.3905	43.0505	15.0818		3_V
32	3	F	VPFVWRSSL	7.90446	66.9355	3.47434	3.60302	9.39513	20.7762	59.6386		3_F
33	3	L	VPLVWRSSL	52.4841	92.0088	5.20804	12.2438	45.6279	49.4585	2.15146		3_L
34	3	G	VPGVWRSSL	67.1975	93.4751	12.5451	53.7756	70.8087	53.6101	18.0723		3_G
35	3	E	VPEVWRSSL	56.4968	90.3959	31.9695	19.0399	34.7798	40.6137	9.34596		3_E
36	3	W	VPWVWRSSL	22.2293	70.8944	31.6921	74.7573	61.2755	52.1661	90.0172		3_W
37	3	P	VPPVWRSSL	27.4522	90.7625	30.2358	16.7745	7.16634	15.6318	12.8055		3_P
38	3	C	VPCVWRSSL	79.8726	88.2698	37.656	85.383	84.4181	53.4296	67.5559		3_C
39	4	P	VPSPWRSSL	74.0127	27.4927	85.3675	71.4132	3.74096	19.6931	26.0757		4_P
40	4	Q	VPSQWRSSL	3.71338	23.4604	66.0888	1.65588	3.32018	13.4296	0.487952		4_Q
41	4	K	VPSKWRSSL	1.61146	4.81672	68.1692	1.9849	13.8067	32.6715	0.516351		4_K
42	4	S	VPSSWRSSL	51.0828	28.5191	78.4327	5.13484	28.6654	46.3899	4.92255		4_S
43	4	G	VPSGWRSSL	3.08917	12.8666	75.7975	1.25674	4.03682	12.5812	7.56454		4_G
44	4	E	VPSEWRSSL	5.19108	18.1085	9.82663	5.71737	4.56936	21.5162	1.66093		4_E
45	4	T	VPSTWRSSL	67.5796	57.9912	57.4896	47.5728	44.5759	52.3466	18.3219		4_T
46	4	A	VPSAWRSSL	69.8089	36.6569	82.3856	59.1694	26.4957	42.7798	31.4114		4_A
47	4	R	VPSRWRSSL	6.35669	25.2933	80.7906	0.674218	3.43195	16.1191	0.834768		4_R
48	4	L	VPSLWRSSL	2.63057	55.2786	31.9695	5.03236	84.4839	51.2635	10.2238		4_L
49	4	H	VPSHWRSSL	11.3822	16.7889	79.8197	23.301	26.693	42.4188	0.783133		4_H
50	4	N	VPSNWRSSL	18.7261	19.5748	71.6366	2.54585	33.5306	47.8339	9.00172		4_N
51	4	D	VPSDWRSSL	10.0064	2.01613	39.8752	3.17691	4.05654	13.4116	0.628227		4_D
52	4	M	VPSMWRSSL	34.7771	25.2199	48.5437	6.41855	50.2301	54.3321	0.981067		4_M
53	4	I	VPSIWRSSL	70.7643	62.61	70.1803	65.4261	71.4661	65.1625	58.778		4_I
55	4	F	VPSFWRSSL	20.7643	29.5455	20.7351	15.3722	87.6397	51.2635	1.37694		4_F
56	4	Y	VPSYWRSSL	16.5605	32.7713	47.9889	17.6375	85.9961	55.4152	1.53184		4_Y
57	4	W	VPSWWRSSL	24.9045	7.41202	23.509	0.685005	22.4195	44.4043	1.63511		4_W
58	4	C	VPSCWRSSL	79.2357	79.0323	73.8558	74.5955	49.3754	54.1516	12.9948		4_C
59	5	P	VPSVPRSSL	22.9299	15.7258	22.1221	1.34844	2.00526	5.92058	0.438898		5_P
60	5	H	VPSVHRSSL	44.5223	6.8915	1.77531	0.490831	6.12755	15	0.576592		5_H
61	5	G	VPSVGRSSL	0.859873	1.84751	1.56727	0.458468	1.66338	1.46209	0.490534		5_G
62	5	K	VPSVKRSSL	1.63057	7.58065	10.9085	1.06257	1.76857	2.34657	0.550775		5_K
63	5	R	VPSVRRSSL	1.93631	18.915	6.85853	1.47249	6.476	19.3682	1.12737		5_R
64	5	T	VPSVTRSSL	5.0828	18.695	3.51595	2.2438	3.01118	5.61372	0.490534		5_T
65	5	S	VPSVSRSSL	4.18471	10.2639	5.95007	1.13269	2.62985	5.45126	0.981067		5_S
66	5	Q	VPSVQRSSL	18.0892	33.1378	7.81553	27.3463	16.8968	31.787	1.97074		5_Q
68	5	V	VPSVVRSSL	7.02229	20.9128	5.37101	3.13376	27.2025	38.8448	0.920826		5_V
69	5	A	VPSVARSSL	8.12739	9.89003	2.71151	1.1165	17.4885	35.0361	0.404475		5_A
70	5	I	VPSVIRSSL	27.8344	7.14076	6.71983	1.07875	3.64892	9.20578	0.550775		5_I
71	5	L	VPSVLRSSL	4.32484	1.5176	0.742025	2.16828	1.59106	6.7148	0.490534		5_L
72	5	N	VPSVNRSSL	1.29299	2.82258	0.74896	0.571737	1.30835	2.58123	0.757315		5_N
73	5	M	VPSVMRSSL	0.414013	3.71701	0.651872	0.787487	1.33465	5.16245	0.327022		5_M
74	5	E	VPSVERSSL	0.471338	5.41056	0.728155	2.13592	1.39382	1.40794	0.533563		5_E
75	5	Y	VPSVYRSSL	36.1146	78.8123	16.6436	40.9924	5.99606	17.2022	65.9208		5_Y
76	5	F	VPSVFRSSL	43.2484	75.5132	1.65049	0.587918	7.08744	33.5921	0.95525		5_F
77	5	D	VPSVDRSSL	0.66242	7.88123	0.790569	1.17044	1.32807	1.96751	0.524957		5_D
78	5	C	VPSVCRSSL	1.05096	9.22287	0.575589	4.66019	1.36752	7.03971	1.29948		5_C
79	6	K	VPSVWKSSL	65.0955	78.9589	52.9126	81.068	47.14	52.8881	72.3752		6_K
80	6	H	VPSVWHSSL	32.9299	68.4018	1.20666	83.7109	4.05654	10.5054	22.7194		6_H
81	6	G	VPSVWGSSL	1.54777	3.69501	0.693481	70.1187	1.41354	1.76895	0.344234		6_G
82	6	P	VPSVWPSSL	0.726115	1.87683	0.624133	51.9417	1.59106	1.84116	0.473322		6_P
83	6	T	VPSVWTSSL	47.3885	14.2742	5.638	88.5653	19.5924	32.8339	0.60241		6_T
84	6	S	VPSVWSSSL	7.84076	8.78299	0.818308	77.4542	1.3741	1.5343	0.636833		6_S
85	6	Q	VPSVWQSSL	23.2484	27.1261	1.56033	87.3786	2.07758	3.97112	12.0568		6_Q
86	6	N	VPSVWNSSL	8.01911	25.5132	1.81692	82.0388	3.23471	10.2347	0.516351		6_N
88	6	V	VPSVWVSSL	5.79299	12.0088	6.22399	79.315	11.0618	22.9152	0.636833		6_V
89	6	I	VPSVWISSL	44.3312	1.75953	0.818308	86.5696	3.27416	6.28159	0.628227		6_I
90	6	L	VPSVWLSSL	22.5478	6.55425	6.78918	82.4164	1.39382	1.89531	0.550775		6_L
91	6	A	VPSVWASSL	21.2102	29.8387	4.14702	77.9396	16.831	29.9278	2.04819		6_A
92	6	F	VPSVWFSSL	22.6752	13.9663	1.0957	82.2546	1.23603	2.25632	19.2771		6_F
93	6	M	VPSVWMSSL	61.465	28.739	2.30929	88.7271	13.478	25.5415	17.9002		6_M
94	6	Y	VPSVWYSSL	23.0573	44.5748	11.0818	76.9687	24.1289	35.8664	1.04131		6_Y
95	6	W	VPSVWWSSL	1.35669	3.75367	0.832178	62.3517	1.56476	3.3574	0.378657		6_W
96	6	E	VPSVWESSL	1.6879	6.7522	0.631068	24.2179	1.6831	3.30325	0.611015		6_E
97	7	T	VPSVWRTSL	30.828	40.8358	8.51595	49.5685	15.3189	33.3935	1.18761		7_T
98	7	H	VPSVWRHSL	77.5159	86.3636	13.4674	83.9806	79.8817	52.5271	1.81583		7_H
99	7	Q	VPSVWRQSL	72.7389	92.4487	13.1969	89.0507	73.2413	51.8051	0.800344		7_Q
101	7	V	VPSVWRVSL	74.5223	82.9545	44.6602	88.808	74.1289	54.5126	9.40189		7_V
102	7	N	VPSVWRNSL	77.6433	83.9443	29.681	90.5609	74.622	51.6245	1.179		7_N
103	7	L	VPSVWRLSL	65.2229	90.176	4.11928	84.8436	66.7324	49.4585	3.37349		7_L
104	7	M	VPSVWRMSL	67.1338	91.4956	18.4466	86.5156	69.691	50.9025	10.6713		7_M
105	7	I	VPSVWRISL	74.3312	77.6393	24.3412	91.37	74.5562	53.9711	2.04819		7_I
106	7	A	VPSVWRASL	75.8599	92.0088	26.6297	89.3204	80.3419	57.5812	10.0516		7_A
107	7	R	VPSVWRRSL	69.7452	72.9472	9.67406	88.781	76.1341	51.8051	4.90534		7_R
108	7	P	VPSVWRPSL	64.7771	91.4223	23.4397	78.2632	72.3866	55.2347	31.6695		7_P
109	7	K	VPSVWRKSL	67.6433	54.8387	11.3731	85.4369	61.8672	50.722	1.37694		7_K
110	7	G	VPSVWRGSL	75.7325	83.5777	52.4965	88.9428	78.238	56.4982	0.662651		7_G
111	7	E	VPSVWRESL	75.8599	72.434	22.2607	89.1586	68.7048	49.639	6.50602		7_E
112	7	Y	VPSVWRYSL	77.5159	88.2698	68.932	86.1381	64.3655	53.2491	34.5955		7_Y
113	7	F	VPSVWRFSL	78.535	89.8094	66.9903	80.9061	89.2834	50.9025	31.5835		7_F
114	7	D	VPSVWRDSL	78.2166	76.9795	22.2607	89.2665	76.0684	51.083	31.4974		7_D
115	7	C	VPSVWRCSL	76.4331	87.8299	68.0999	89.4822	84.1552	55.4152	7.11704		7_C
116	7	W	VPSVWRWSL	74.2038	92.9619	39.1817	87.6483	77.449	55.4152	6.85886		7_W
117	8	A	VPSVWRSAL	77.8981	92.4487	74.6186	89.698	84.9441	61.1913	48.7091		8_A
118	8	T	VPSVWRSTL	77.8344	88.7097	63.1761	88.8889	85.4701	56.6787	33.6489		8_T
119	8	E	VPSVWRSEL	78.535	84.2375	32.2469	88.2416	82.9717	53.7906	0.783133		8_E
120	8	Q	VPSVWRSQL	75.0955	73.9736	27.9473	88.1877	81.1966	57.2202	3.33907		8_Q
122	8	V	VPSVWRSVL	74.8726	80.8651	29.7503	88.7001	78.6982	55.9567	0.606713		8_V
123	8	P	VPSVWRSPL	76.242	81.7449	79.1262	86.2999	77.712	55.4152	9.95697		8_P
124	8	K	VPSVWRSKL	77.0064	53.3724	28.2247	86.246	80.8021	57.7617	11.6093		8_K
125	8	I	VPSVWRSIL	76.6242	49.6334	10.111	87.2708	79.2242	51.2635	12.2719		8_I
126	8	H	VPSVWRSHL	77.5159	88.8563	55.6172	87.4865	81.5911	59.3863	5.01721		8_H
127	8	M	VPSVWRSML	78.0255	83.9443	41.7476	88.5653	83.169	61.7329	11.0155		8_M
128	8	N	VPSVWRSNL	78.0255	93.7683	66.5742	87.918	80.8021	60.8303	17.2031		8_N
129	8	G	VPSVWRSGL	79.4268	87.1701	56.5881	88.9968	83.3662	58.8448	5.1463		8_G
130	8	Y	VPSVWRSYL	76.242	86.1437	82.663	87.2708	80.8021	59.3863	5.02582		8_Y
131	8	R	VPSVWRSRL	76.7516	51.173	11.1997	87.1629	80.9336	57.5812	17.5559		8_R
132	8	L	VPSVWRSLL	74.9045	50.9531	3.59917	87.7562	77.0546	58.6643	43.1153		8_L
133	8	F	VPSVWRSFL	75.3503	75.2199	81.484	88.2956	82.5773	61.1913	1.21343		8_F
134	8	D	VPSVWRSDL	73.3121	83.0645	35.3675	88.2416	78.1723	55.4152	2.13425		8_D
135	8	C	VPSVWRSCL	78.535	85.044	86.7545	88.5653	84.6811	60.2888	14.3718		8_C
136	8	W	VPSVWRSWL	75.9236	71.3343	61.0957	88.6192	78.1065	56.4982	23.58		8_W
137	9	M	VPSVWRSSM	71.5287	88.3431	54.8544	83.3873	74.8849	56.6787	67.1256		9_M
138	9	F	VPSVWRSSF	72.5478	92.4487	57.4896	84.9515	79.1584	60.2888	45.6971		9_F
139	9	I	VPSVWRSSI	79.1083	95.5279	75.3121	89.1046	86.6535	55.5957	69.7074		9_I
141	9	V	VPSVWRSSV	79.1083	94.1716	86.4078	66.7691	85.3386	49.4224	30.0861		9_V

### Sheet: Sequences
TCR constructs used in this study
TCR	CDR3α	CDR3β	Peptide	Restriction	TRAV	TRAJ	TRBV	TRBD	TRBJ	Full alpha	TRAC	Full beta	TRBC
R21	CALGTYGNNRLAF	CASTKGGPSSYEQYF	VPSVWRSSL	HLA-B*07:02	TRAV19*01 F	TRAJ7*01 F	TRBV6-6*02 F	TRBD2*02 F	TRBJ2-7*01 F	atgctgactgccagcctgttgagggcagtcatagcctccatctgtgttgtatccagcatggctcagaaggtaactcaagcgcagactgaaatttctgtggtggagaaggaggatgtgaccttggactgtgtgtatgaaacccgtgatactacttattacttattctggtacaagcaaccaccaagtggagaattggttttccttattcgtcggaactcttttgatgagcaaaatgaaataagtggtcggtattcttggaacttccagaaatccaccagttccttcaacttcaccatcacagcctcacaagtcgtggactcagcagtatacttcTGTGCTCTGGGCACCTATGGGAACAACAGACTCGCTTTTgggaaggggaaccaagtggtggtcata…	ATCCAGAACCCTGACCCTGCAGTGTACCAGCTGAGAGACTCTAAATCCAGTGACAAGTCTGTCTGCCTATTCACCGATTTTGATTCTCAAACAAATGTGTCACAAAGTAAGGATTCTGATGTGTATATCACAGACAAAACTGTGCTAGACATGAGGTCTATGGACTTCAAGAGCAACAGTGCTGTGGCCTGGAGCAACAAATCTGACTTTGCATGTGCAAACGCCTTCAACAACAGCATTATTCCAGAAGACACCTTCTTCCCCAGCCCAGGTAAGGGCAGCTTTGGTGCCTTCGCAGGCTGTTTCCTTGCTTCAGGAATGGCCAGGTTCTGCCCAGAGCTCTGGTCAATGATG	atgagcatcagcctcctgtgctgtgcagcctttcctctcctgtgggcaggtccagtgaatgctggtgtcactcagaccccaaaattccgcatcctgaagataggacagagcatgacactgcagtgtgcccaggatatgaaccataactacatgtactggtatcgacaagacccaggcatggggctgaagctgatttattattcagttggtgctggtatcactgacaaaggagaagtcccgaatggctacaacgtctccagatcaaccacagaggatttcccgctcaggctggagttggctgctccctcccagacatctgtgtacttcTGTGCCAGCACCAAGGGAGGGCCCAGCTCCTACGAGCAGTACTTCgggccgggcaccaggctcacggtcaca	GAGGACCTGAAAAACGTGTTCCCACCCGAGGTCGCTGTGTTTGAGCCATCAGAAGCAGAGATCTCCCACACCCAAAAGGCCACACTGGTGTGCCTGGCCACAGGCTTCTACCCCGACCACGTGGAGCTGAGCTGGTGGGTGAATGGGAAGGAGGTGCACAGTGGGGTCAGCACAGACCCGCAGCCCCTCAAGGAGCAGCCCGCCCTCAATGACTCCAGATACTGCCTGAGCAGCCGCCTGAGGGTCTCGGCCACCTTCTGGCAGAACCCCCGCAACCACTTCCGCTGTCAAGTCCAGTTCTACGGGCTCTCGGAGAATGACGAGTGGACCCAAGATAGGGCCAAACCTGTCACCCAGATCGTCAGCGCCGAGGCCTGGGGTAGAGCAGACTGTGGCTTC…
R23	CAVRPQGGSEKLVF	CASTVGGTQYF	VPSVWRSSL	HLA-B*07:02	TRAV21*01 F	TRAJ57*01 F	TRBV27*01 F	TRBD2*02 F	TRBJ2-3*01 F	atggagaccctcttgggcctgcttatcctttggctgcagctgcaatgggtgagcagcaaacaggaggtgacgcagattcctgcagctctgagtgtcccagaaggagaaaacttggttctcaactgcagtttcactgatagcgctatttacaacctccagtggtttaggcaggaccctgggaaaggtctcacatctctgttgcttattcagtcaagtcagagagagcaaacaagtggaagacttaatgcctcgctggataaatcatcaggacgtagtactttatacattgcagcttctcagcctggtgactcagccacctacctcTGTGCTGTGAGGCCTCAGGGCGGATCTGAAAAGCTGGTCTTTggaaagggaacgaaactgacagtaaacccatat	ATCCAGAACCCTGACCCTGCAGTGTACCAGCTGAGAGACTCTAAATCCAGTGACAAGTCTGTCTGCCTATTCACCGATTTTGATTCTCAAACAAATGTGTCACAAAGTAAGGATTCTGATGTGTATATCACAGACAAAACTGTGCTAGACATGAGGTCTATGGACTTCAAGAGCAACAGTGCTGTGGCCTGGAGCAACAAATCTGACTTTGCATGTGCAAACGCCTTCAACAACAGCATTATTCCAGAAGACACCTTCTTCCCCAGCCCAGGTAAGGGCAGCTTTGGTGCCTTCGCAGGCTGTTTCCTTGCTTCAGGAATGGCCAGGTTCTGCCCAGAGCTCTGGTCAATGATG	atgggcccccagctccttggctatgtggtcctttgccttctaggagcaggccccctggaagcccaagtgacccagaacccaagatacctcatcacagtgactggaaagaagttaacagtgacttgttctcagaatatgaaccatgagtatatgtcctggtatcgacaagacccagggctgggcttaaggcagatctactattcaatgaatgttgaggtgactgataagggagatgttcctgaagggtacaaagtctctcgaaaagagaagaggaatttccccctgatcctggagtcgcccagccccaaccagacctctctgtacttcTGTGCCAGCACTGTCGGAGGTACGCAGTATTTTggcccaggcacccggctgacagtgctc	GAGGACCTGAAAAACGTGTTCCCACCCGAGGTCGCTGTGTTTGAGCCATCAGAAGCAGAGATCTCCCACACCCAAAAGGCCACACTGGTGTGCCTGGCCACAGGCTTCTACCCCGACCACGTGGAGCTGAGCTGGTGGGTGAATGGGAAGGAGGTGCACAGTGGGGTCAGCACAGACCCGCAGCCCCTCAAGGAGCAGCCCGCCCTCAATGACTCCAGATACTGCCTGAGCAGCCGCCTGAGGGTCTCGGCCACCTTCTGGCAGAACCCCCGCAACCACTTCCGCTGTCAAGTCCAGTTCTACGGGCTCTCGGAGAATGACGAGTGGACCCAAGATAGGGCCAAACCTGTCACCCAGATCGTCAGCGCCGAGGCCTGGGGTAGAGCAGACTGTGGCTTC…
R24	CAVHMNRDDKIIF	CASSLTSFYEQYF	VPSVWRSSL	HLA-B*07:02	TRAV25*01 F	TRAJ30*01 F	TRBV27*01 F	TRBD2*01 F	TRBJ2-7*01 F	atgctactcatcacatcaatgttggtcttatggatgcaattgtcacaggtgaatggacaacaggtaatgcaaattcctcagtaccagcatgtacaagaaggagaggacttcaccacgtactgcaattcctcaactactttaagcaatatacagtggtataagcaaaggcctggtggacatcccgtttttttgatacagttagtgaagagtggagaagtgaagaagcagaaaagactgacatttcagtttggagaagcaaaaaagaacagctccctgcacatcacagccacccagactacagatgtaggaacctacttcTGTGCAGTGCATATGAACAGAGATGACAAGATCATCTTTggaaaagggacacgacttcatattctccccaat	ATCCAGAACCCTGACCCTGCAGTGTACCAGCTGAGAGACTCTAAATCCAGTGACAAGTCTGTCTGCCTATTCACCGATTTTGATTCTCAAACAAATGTGTCACAAAGTAAGGATTCTGATGTGTATATCACAGACAAAACTGTGCTAGACATGAGGTCTATGGACTTCAAGAGCAACAGTGCTGTGGCCTGGAGCAACAAATCTGACTTTGCATGTGCAAACGCCTTCAACAACAGCATTATTCCAGAAGACACCTTCTTCCCCAGCCCAGGTAAGGGCAGCTTTGGTGCCTTCGCAGGCTGTTTCCTTGCTTCAGGAATGGCCAGGTTCTGCCCAGAGCTCTGGTCAATGATG	atgggcccccagctccttggctatgtggtcctttgccttctaggagcaggccccctggaagcccaagtgacccagaacccaagatacctcatcacagtgactggaaagaagttaacagtgacttgttctcagaatatgaaccatgagtatatgtcctggtatcgacaagacccagggctgggcttaaggcagatctactattcaatgaatgttgaggtgactgataagggagatgttcctgaagggtacaaagtctctcgaaaagagaagaggaatttccccctgatcctggagtcgcccagccccaaccagacctctctgtacttcTGTGCCAGCAGTTTGACTAGCTTCTACGAGCAGTACTTCgggccgggcaccaggctcacggtcaca	GAGGACCTGAAAAACGTGTTCCCACCCGAGGTCGCTGTGTTTGAGCCATCAGAAGCAGAGATCTCCCACACCCAAAAGGCCACACTGGTGTGCCTGGCCACAGGCTTCTACCCCGACCACGTGGAGCTGAGCTGGTGGGTGAATGGGAAGGAGGTGCACAGTGGGGTCAGCACAGACCCGCAGCCCCTCAAGGAGCAGCCCGCCCTCAATGACTCCAGATACTGCCTGAGCAGCCGCCTGAGGGTCTCGGCCACCTTCTGGCAGAACCCCCGCAACCACTTCCGCTGTCAAGTCCAGTTCTACGGGCTCTCGGAGAATGACGAGTGGACCCAAGATAGGGCCAAACCTGTCACCCAGATCGTCAGCGCCGAGGCCTGGGGTAGAGCAGACTGTGGCTTC…
R25	CAAQKTSYDKVIF	CASSTPGSLNEQFF	VPSVWRSSL	HLA-B*07:02	TRAV13-1*01 F	TRAJ50*01 F	TRBV27*01 F	TRBD2*02 F	TRBJ2-1*01 F	atgacatccattcgagctgtatttatattcctgtggctgcagctggacttggtgaatggagagaatgtggagcagcatccttcaaccctgagtgtccaggagggagacagcgctgttatcaagtgtacttattcagacagtgcctcaaactacttcccttggtataagcaagaacttggaaaaggacctcagcttattatagacattcgttcaaatgtgggcgaaaagaaagaccaacgaattgctgttacattgaacaagacagccaaacatttctccctgcacatcacagagacccaacctgaagactcggctgtctacttcTGTGCAGCGCAGAAAACCTCCTACGACAAGGTGATATTTgggccagggacaagcttatcagtcattccaaat	ATCCAGAACCCTGACCCTGCAGTGTACCAGCTGAGAGACTCTAAATCCAGTGACAAGTCTGTCTGCCTATTCACCGATTTTGATTCTCAAACAAATGTGTCACAAAGTAAGGATTCTGATGTGTATATCACAGACAAAACTGTGCTAGACATGAGGTCTATGGACTTCAAGAGCAACAGTGCTGTGGCCTGGAGCAACAAATCTGACTTTGCATGTGCAAACGCCTTCAACAACAGCATTATTCCAGAAGACACCTTCTTCCCCAGCCCAGGTAAGGGCAGCTTTGGTGCCTTCGCAGGCTGTTTCCTTGCTTCAGGAATGGCCAGGTTCTGCCCAGAGCTCTGGTCAATGATG	atgggcccccagctccttggctatgtggtcctttgccttctaggagcaggccccctggaagcccaagtgacccagaacccaagatacctcatcacagtgactggaaagaagttaacagtgacttgttctcagaatatgaaccatgagtatatgtcctggtatcgacaagacccagggctgggcttaaggcagatctactattcaatgaatgttgaggtgactgataagggagatgttcctgaagggtacaaagtctctcgaaaagagaagaggaatttccccctgatcctggagtcgcccagccccaaccagacctctctgtacttcTGTGCCAGCAGTACGCCCGGGAGCCTCAATGAGCAGTTCTTCgggccagggacacggctcaccgtgcta	GAGGACCTGAAAAACGTGTTCCCACCCGAGGTCGCTGTGTTTGAGCCATCAGAAGCAGAGATCTCCCACACCCAAAAGGCCACACTGGTGTGCCTGGCCACAGGCTTCTACCCCGACCACGTGGAGCTGAGCTGGTGGGTGAATGGGAAGGAGGTGCACAGTGGGGTCAGCACAGACCCGCAGCCCCTCAAGGAGCAGCCCGCCCTCAATGACTCCAGATACTGCCTGAGCAGCCGCCTGAGGGTCTCGGCCACCTTCTGGCAGAACCCCCGCAACCACTTCCGCTGTCAAGTCCAGTTCTACGGGCTCTCGGAGAATGACGAGTGGACCCAAGATAGGGCCAAACCTGTCACCCAGATCGTCAGCGCCGAGGCCTGGGGTAGAGCAGACTGTGGCTTC…
R26	CAGQDYAGKSTF	CASSSGGRFYGYTF	VPSVWRSSL	HLA-B*07:02	TRAV25*01 F	TRAJ27*01 F	TRBV7-9*01 F	TRBD2*01 F	TRBJ1-2*01 F	atgctactcatcacatcaatgttggtcttatggatgcaattgtcacaggtgaatggacaacaggtaatgcaaattcctcagtaccagcatgtacaagaaggagaggacttcaccacgtactgcaattcctcaactactttaagcaatatacagtggtataagcaaaggcctggtggacatcccgtttttttgatacagttagtgaagagtggagaagtgaagaagcagaaaagactgacatttcagtttggagaagcaaaaaagaacagctccctgcacatcacagccacccagactacagatgtaggaacctacttcTGTGCAGGGCAAGATTATGCAGGCAAATCAACCTTTggggatgggactacgctcactgtgaagccaaat	ATCCAGAACCCTGACCCTGCAGTGTACCAGCTGAGAGACTCTAAATCCAGTGACAAGTCTGTCTGCCTATTCACCGATTTTGATTCTCAAACAAATGTGTCACAAAGTAAGGATTCTGATGTGTATATCACAGACAAAACTGTGCTAGACATGAGGTCTATGGACTTCAAGAGCAACAGTGCTGTGGCCTGGAGCAACAAATCTGACTTTGCATGTGCAAACGCCTTCAACAACAGCATTATTCCAGAAGACACCTTCTTCCCCAGCCCAGGTAAGGGCAGCTTTGGTGCCTTCGCAGGCTGTTTCCTTGCTTCAGGAATGGCCAGGTTCTGCCCAGAGCTCTGGTCAATGATG	atgggcaccagcctcctctgctggatggccctgtgtctcctgggggcagatcacgcagatactggagtctcccagaaccccagacacaagatcacaaagaggggacagaatgtaactttcaggtgtgatccaatttctgaacacaaccgcctttattggtaccgacagaccctggggcagggcccagagtttctgacttacttccagaatgaagctcaactagaaaaatcaaggctgctcagtgatcggttctctgcagagaggcctaagggatctttctccaccttggagatccagcgcacagagcagggggactcggccatgtatctcTGTGCCAGCAGCTCGGGGGGACGGTTCTATGGCTACACCTTCggttcggggaccaggttaaccgttgta	GAGGACCTGAAAAACGTGTTCCCACCCGAGGTCGCTGTGTTTGAGCCATCAGAAGCAGAGATCTCCCACACCCAAAAGGCCACACTGGTGTGCCTGGCCACAGGCTTCTACCCCGACCACGTGGAGCTGAGCTGGTGGGTGAATGGGAAGGAGGTGCACAGTGGGGTCAGCACAGACCCGCAGCCCCTCAAGGAGCAGCCCGCCCTCAATGACTCCAGATACTGCCTGAGCAGCCGCCTGAGGGTCTCGGCCACCTTCTGGCAGAACCCCCGCAACCACTTCCGCTGTCAAGTCCAGTTCTACGGGCTCTCGGAGAATGACGAGTGGACCCAAGATAGGGCCAAACCTGTCACCCAGATCGTCAGCGCCGAGGCCTGGGGTAGAGCAGACTGTGGCTTC…
R27	CAVSGRNNNDMRF	CASSLATGGFYGYTF	VPSVWRSSL	HLA-B*07:02	TRAV21*01 F	TRAJ43*01 F	TRBV7-6*01 F	TRBD1*01 F	TRBJ1-2*01 F	atggagaccctcttgggcctgcttatcctttggctgcagctgcaatgggtgagcagcaaacaggaggtgacgcagattcctgcagctctgagtgtcccagaaggagaaaacttggttctcaactgcagtttcactgatagcgctatttacaacctccagtggtttaggcaggaccctgggaaaggtctcacatctctgttgcttattcagtcaagtcagagagagcaaacaagtggaagacttaatgcctcgctggataaatcatcaggacgtagtactttatacattgcagcttctcagcctggtgactcagccacctacctcTGTGCTGTGAGTGGTAGGAATAACAATGACATGCGCTTTggagcagggaccagactgacagtaaaaccaa	ATCCAGAACCCTGACCCTGCAGTGTACCAGCTGAGAGACTCTAAATCCAGTGACAAGTCTGTCTGCCTATTCACCGATTTTGATTCTCAAACAAATGTGTCACAAAGTAAGGATTCTGATGTGTATATCACAGACAAAACTGTGCTAGACATGAGGTCTATGGACTTCAAGAGCAACAGTGCTGTGGCCTGGAGCAACAAATCTGACTTTGCATGTGCAAACGCCTTCAACAACAGCATTATTCCAGAAGACACCTTCTTCCCCAGCCCAGGTAAGGGCAGCTTTGGTGCCTTCGCAGGCTGTTTCCTTGCTTCAGGAATGGCCAGGTTCTGCCCAGAGCTCTGGTCAATGATG	atgggcaccagtctcctatgctgggtggtcctgggtttcctagggacagatcacacaggtgctggagtctcccagtctcccaggtacaaagtcacaaagaggggacaggatgtagctctcaggtgtgatccaatttcgggtcatgtatccctttattggtaccgacaggccctggggcagggcccagagtttctgacttacttcaattatgaagcccaacaagacaaatcagggctgcccaatgatcggttctctgcagagaggcctgagggatccatctccactctgacgatccagcgcacagagcagcgggactcggccatgtatcgcTGTGCCAGCAGCTTAGCAACAGGAGGATTCTATGGCTACACCTTCggttcggggaccaggttaaccgtt…	GAGGACCTGAAAAACGTGTTCCCACCCGAGGTCGCTGTGTTTGAGCCATCAGAAGCAGAGATCTCCCACACCCAAAAGGCCACACTGGTGTGCCTGGCCACAGGCTTCTACCCCGACCACGTGGAGCTGAGCTGGTGGGTGAATGGGAAGGAGGTGCACAGTGGGGTCAGCACAGACCCGCAGCCCCTCAAGGAGCAGCCCGCCCTCAATGACTCCAGATACTGCCTGAGCAGCCGCCTGAGGGTCTCGGCCACCTTCTGGCAGAACCCCCGCAACCACTTCCGCTGTCAAGTCCAGTTCTACGGGCTCTCGGAGAATGACGAGTGGACCCAAGATAGGGCCAAACCTGTCACCCAGATCGTCAGCGCCGAGGCCTGGGGTAGAGCAGACTGTGGCTTC…
R28	CAYRSAGNQGAQKLVF	CASSLGRGTYEQYF	VPSVWRSSL	HLA-B*07:02	TRAV38-2/DV8*01 F	TRAJ54*01 F	TRBV5-4*01 F	TRBD1*01 F	TRBJ2-7*01 F	atggcatgccctggcttcctgtgggcacttgtgatctccacctgtcttgaatttagcatggctcagacagtcactcagtctcaaccagagatgtctgtgcaggaggcagagaccgtgaccctgagctgcacatatgacaccagtgagagtgattattatttattctggtacaagcagcctcccagcaggcagatgattctcgttattcgccaagaagcttataagcaacagaatgcaacagagaatcgtttctctgtgaacttccagaaagcagccaaatccttcagtctcaagatctcagactcacagctgggggatgccgcgatgtatttcTGTGCTTATAGGAGCGCGGGCAATCAGGGAGCCCAGAAGCTGGTATTTggccaaggaaccaggctg…	ATCCAGAACCCTGACCCTGCAGTGTACCAGCTGAGAGACTCTAAATCCAGTGACAAGTCTGTCTGCCTATTCACCGATTTTGATTCTCAAACAAATGTGTCACAAAGTAAGGATTCTGATGTGTATATCACAGACAAAACTGTGCTAGACATGAGGTCTATGGACTTCAAGAGCAACAGTGCTGTGGCCTGGAGCAACAAATCTGACTTTGCATGTGCAAACGCCTTCAACAACAGCATTATTCCAGAAGACACCTTCTTCCCCAGCCCAGGTAAGGGCAGCTTTGGTGCCTTCGCAGGCTGTTTCCTTGCTTCAGGAATGGCCAGGTTCTGCCCAGAGCTCTGGTCAATGATG	AtgggccctgggctcctctgctgggtgctgctttgtctcctgggagcaggctcagtggagactggagtcacccaaagtcccacacacctgatcaaaacgagaggacagcaagtgactctgagatgctcttctcagtctgggcacaacactgtgtcctggtaccaacaggccctgggtcaggggccccagtttatctttcagtattatagggaggaagagaatggcagaggaaacttccctcctagattctcaggtctccagttccctaattatagctctgagctgaatgtgaacgccttggagctggacgactcggccctgtatctcTGTGCCAGCAGCTTGGGCAGGGGCACCTACGAGCAGTACTTCgggccgggcaccaggctcacggtcaca	GAGGACCTGAAAAACGTGTTCCCACCCGAGGTCGCTGTGTTTGAGCCATCAGAAGCAGAGATCTCCCACACCCAAAAGGCCACACTGGTGTGCCTGGCCACAGGCTTCTACCCCGACCACGTGGAGCTGAGCTGGTGGGTGAATGGGAAGGAGGTGCACAGTGGGGTCAGCACAGACCCGCAGCCCCTCAAGGAGCAGCCCGCCCTCAATGACTCCAGATACTGCCTGAGCAGCCGCCTGAGGGTCTCGGCCACCTTCTGGCAGAACCCCCGCAACCACTTCCGCTGTCAAGTCCAGTTCTACGGGCTCTCGGAGAATGACGAGTGGACCCAAGATAGGGCCAAACCTGTCACCCAGATCGTCAGCGCCGAGGCCTGGGGTAGAGCAGACTGTGGCTTC…
