## Supplementary Data 5 for "Predicting T Cell Receptor Functionality against Mutant Epitopes"

### Sheet: murine
clone_id	F5	G2	G6	H5	H6	B2	B3	B5	B6	B7	B10	B11	B13	B14	B15	B16	E4	E8	E9	F4	OTI	Ed10	Ed16-1	Ed16-30	Ed21	Ed23	Ed28	Ed31	Ed33	Ed39	Ed40	Ed45	Ed46	Ed5	Ed8	Ed9
F5	0	50	67	43	54	52	79	51	47	39	60	61	43	38	47	52	51	56	56	59	38	51	41	37	40	58	33	40	51	46	56	46	44	67	35	40
G2	50	0	71	62	48	61	70	44	63	63	66	54	43	61	52	50	52	61	58	52	47	47	55	48	44	58	49	51	47	51	58	66	48	69	51	48
G6	67	71	0	65	63	69	52	63	56	67	27	63	63	62	55	53	52	67	45	66	58	72	67	67	65	67	54	75	47	74	64	68	65	57	54	65
H5	43	62	65	0	62	51	74	56	54	41	64	61	50	53	45	57	58	62	63	56	58	64	56	44	49	53	48	63	57	54	60	48	55	60	48	49
H6	54	48	63	62	0	63	63	57	59	60	52	54	55	52	49	46	61	52	57	48	45	58	51	57	50	48	35	62	52	57	55	58	46	42	38	47
B2	52	61	69	51	63	0	73	62	61	59	66	56	58	55	46	55	58	46	58	43	57	57	49	40	59	61	55	55	62	38	66	54	65	68	55	62
B3	79	70	52	74	63	73	0	59	74	76	46	63	64	64	71	55	75	68	54	58	67	48	74	75	63	67	68	68	59	70	58	71	55	59	68	60
B5	51	44	63	56	57	62	59	0	51	59	60	60	51	53	48	64	43	65	60	67	52	59	68	61	54	59	57	59	64	64	63	61	60	59	59	53
B6	47	63	56	54	59	61	74	51	0	59	58	66	44	49	56	55	40	63	60	71	53	60	62	55	58	51	52	63	50	52	62	54	65	57	54	59
B7	39	63	67	41	60	59	76	59	59	0	59	52	47	55	54	54	52	51	56	62	54	64	64	56	51	59	56	55	56	55	62	39	51	59	56	51
B10	60	66	27	64	52	66	46	60	58	59	0	47	63	62	49	34	55	55	42	51	51	63	52	64	55	53	52	63	35	62	61	53	53	47	52	58
B11	61	54	63	61	54	56	63	60	66	52	47	0	49	53	54	50	65	46	56	43	40	60	53	63	56	62	58	60	55	47	46	51	53	42	58	56
B13	43	43	63	50	55	58	64	51	44	47	63	49	0	45	52	44	41	61	58	63	46	38	57	48	41	45	48	59	51	48	45	43	38	66	50	38
B14	38	61	62	53	52	55	64	53	49	55	62	53	45	0	50	61	52	63	60	59	57	62	55	59	38	60	40	62	54	64	60	58	43	62	43	35
B15	47	52	55	45	49	46	71	48	56	54	49	54	52	50	0	49	45	62	47	44	30	52	40	51	46	44	35	52	56	45	61	47	50	55	37	46
B16	52	50	53	57	46	55	55	64	55	54	34	50	44	61	49	0	61	57	41	51	50	47	46	53	53	51	49	55	33	50	62	51	55	61	49	56
E4	51	52	52	58	61	58	75	43	40	52	55	65	41	52	45	61	0	59	53	66	49	56	65	57	57	50	49	62	51	55	58	57	61	70	51	57
E8	56	61	67	62	52	46	68	65	63	51	55	46	61	63	62	57	59	0	67	55	56	70	62	46	65	59	58	58	61	48	68	62	67	47	58	66
E9	56	58	45	63	57	58	54	60	60	56	42	56	58	60	47	41	53	67	0	59	45	63	60	59	52	63	50	66	44	63	57	56	54	64	50	55
F4	59	52	66	56	48	43	58	67	71	62	51	43	63	59	44	51	66	55	59	0	44	56	52	59	49	48	47	51	52	31	60	58	50	51	47	47
OTI	38	47	58	58	45	57	67	52	53	54	51	40	46	57	30	50	49	56	45	44	0	44	43	51	43	48	45	40	51	35	50	45	47	62	47	44
Ed10	51	47	72	64	58	57	48	59	60	64	63	60	38	62	52	47	56	70	63	56	44	0	45	53	45	40	50	40	64	40	57	47	42	72	52	42
Ed16-1	41	55	67	56	51	49	74	68	62	64	52	53	57	55	40	46	65	62	60	52	43	45	0	44	35	53	39	42	59	39	66	42	45	68	42	41
Ed16-30	37	48	67	44	57	40	75	61	55	56	64	63	48	59	51	53	57	46	59	59	51	53	44	0	47	63	44	41	54	48	57	57	54	67	44	50
Ed21	40	44	65	49	50	59	63	54	58	51	55	56	41	38	46	53	57	65	52	49	43	45	35	47	0	42	26	56	54	56	55	42	18	59	29	9
Ed23	58	58	67	53	48	61	67	59	51	59	53	62	45	60	44	51	50	59	63	48	48	40	53	63	42	0	48	52	61	45	57	51	46	56	50	42
Ed28	33	49	54	48	35	55	68	57	52	56	52	58	48	40	35	49	49	58	50	47	45	50	39	44	26	48	0	50	51	52	56	53	27	54	3	23
Ed31	40	51	75	63	62	55	68	59	63	55	63	60	59	62	52	55	62	58	66	51	40	40	42	41	56	52	50	0	54	35	64	51	57	72	52	57
Ed33	51	47	47	57	52	62	59	64	50	56	35	55	51	54	56	33	51	61	44	52	51	64	59	54	54	61	51	54	0	59	57	54	54	63	51	55
Ed39	46	51	74	54	57	38	70	64	52	55	62	47	48	64	45	50	55	48	63	31	35	40	39	48	56	45	52	35	59	0	64	51	57	64	54	57
Ed40	56	58	64	60	55	66	58	63	62	62	61	46	45	60	61	62	58	68	57	60	50	57	66	57	55	57	56	64	57	64	0	53	48	56	56	52
Ed45	46	66	68	48	58	54	71	61	54	39	53	51	43	58	47	51	57	62	56	58	45	47	42	57	42	51	53	51	54	51	53	0	47	53	53	39
Ed46	44	48	65	55	46	65	55	60	65	51	53	53	38	43	50	55	61	67	54	50	47	42	45	54	18	46	27	57	54	57	48	47	0	58	30	12
Ed5	67	69	57	60	42	68	59	59	57	59	47	42	66	62	55	61	70	47	64	51	62	72	68	67	59	56	54	72	63	64	56	53	58	0	54	58
Ed8	35	51	54	48	38	55	68	59	54	56	52	58	50	43	37	49	51	58	50	47	47	52	42	44	29	50	3	52	51	54	56	53	30	54	0	26
Ed9	40	48	65	49	47	62	60	53	59	51	58	56	38	35	46	56	57	66	55	47	44	42	41	50	9	42	23	57	55	57	52	39	12	58	26	0

### Sheet: human
clone_id	R21	R23	R24	R25	R26	R27	R28
R21	0	53	49	51	53	57	51
R23	53	0	54	59	61	70	47
R24	49	54	0	41	52	52	53
R25	51	59	41	0	50	61	62
R26	53	61	52	50	0	48	59
R27	57	70	52	61	48	0	62
R28	51	47	53	62	59	62	0
